# Symbiont loss and gain, rather than co-diversification shapes honeybee gut microbiota diversity and function

**DOI:** 10.1101/2024.09.11.612390

**Authors:** Aiswarya Prasad, Asha D Pallujam, Rajath Siddaganga, Ashwin Suryanarayanan, Florent Mazel, Axel Brockmann, Sze H Yek, Philipp Engel

## Abstract

Studying gut microbiota evolution across animals is crucial for understanding symbiotic interactions but is hampered by the lack of high-resolution genomic data. Honeybees, with their specialized gut microbiota and well-known ecology, offer an ideal system to study this evolution. Using shotgun metagenomics on 200 worker bees from five honeybee species, we recover thousands of metagenome-assembled genomes and identify several novel bacterial species. While microbial communities were mostly host-specific, we found both specialists and generalists, even among closely related bacterial species, with notable variation between honeybee hosts. Some bacterial generalists emerged host-specific only at the strain level, suggesting recent host switches. While we found some signal of co-diversification between hosts and symbionts, this was not more than expected by chance and was much less pronounced than what has been observed for gut bacteria of hominids and small mammals. Instead, symbiont gains, losses, and replacements emerged as the predominant process for honeybees. This highly dynamic evolution of the specialized honey bee gut microbiota has led to taxonomic and functional differences across hosts, such as the ability to degrade pollen-derived pectin. Our results provide new insights into the evolutionary processes govern gut microbiota diversity across closely related hosts and uncover the functional potential of the previously underexplored gut microbiota of these important pollinators.
