## Supplementary Data 3 for "Symbiont loss and gain, rather than co-diversification shapes honeybee gut microbiota diversity and function"

### Sheet: Data S3
Supplementary Data 3: Sequuencing depth and Host and MAG database mapping information
										Species label	Sample	Depth					Max depth species	Breadth					Max Coverage
Sample	Raw reads	Reads after filtering	Mapped to Host DB	Mapped to Host DB (after removing reads mapping to MAGs)	Mapped to MAGs	Mapped to MAGs (after host-filtering)	qPCR copy number (universal 16S rRNA primer)	Assembly size	Mapped to Gene Catalog			Apis dorsata	Apis florea	Apis cerana	Apis mellifera	Max depth		Apis dorsata	Apis florea	Apis cerana	Apis mellifera	Apis mellifera_mitochodria		comment
M1-1	61184248	61172078	34534086	25221300	35149588	24255956	NA	53823943	27315535	Apis mellifera	M1-1	0	0.0226866	0.101078	17.4748	17.4748	Apis mellifera	0	0.802704	1.9789	99.2302	90.8271	Apis mellifera
M1-2	61000960	60975966	39864910	30318598	30446444	19202470	NA	52960528	22507399	Apis mellifera	M1-2	0	0.0194932	0.0938442	20.9917	20.9917	Apis mellifera	0	0.703282	1.97783	99.2625	92.2	Apis mellifera
M1-3	62843754	62833010	37034338	31788588	30019628	23486298	NA	54175845	24576515	Apis mellifera	M1-3	0	0.00853312	0.0602727	20.697	20.697	Apis mellifera	0	0.403226	1.55626	99.2587	91.3436	Apis mellifera
M1-4	84067958	84031326	20078446	17390404	28806374	25371674	NA	74701448	34401971	Apis mellifera	M1-4	0	0	0.034506	10.2729	10.2729	Apis mellifera	0	0	1.04089	98.9378	89.0216	Apis mellifera
M1-5	47846664	47838620	27545114	24633424	22140368	18373268	NA	41681857	18832026	Apis mellifera	M1-5	0	0	0.0318223	15.6575	15.6575	Apis mellifera	0	0	0.941636	99.1851	91.0327	Apis mellifera
M2-1	36230008	28745178	2826512	405454	25978690	23426668	1.13348e+09	24433102	22651466	Apis mellifera	M2-1	0	0	0.0271081	0.105079	0.105079	Apis mellifera	0	0	0.582701	3.91553	4.70135	Apis mellifera
M2-2	37603086	30159074	4761198	1394806	25640602	22121010	3.77237e+08	26401919	22657551	Apis mellifera	M2-2	0	0	0.0325039	0.126404	0.126404	Apis mellifera	0	0	0.616815	3.67463	6.28172	Apis mellifera
M2-3	37979630	26872916	4028828	1036978	23479702	20296030	4.31241e+08	23794708	20561398	Apis mellifera	M2-3	0	0	0.0362164	0.21923	0.21923	Apis mellifera	0	0	0.747011	10.6496	15.4837	Apis mellifera
M2-4	50948952	41167790	3740428	766822	34177432	31055188	1.05192e+08	32665407	32284122	Apis mellifera	M2-4	0	0	0.0401205	0.0789062	0.0789062	Apis mellifera	0	0	0.785532	1.20214	1.19893	Apis mellifera
M2-5	51463080	40883306	5886584	1389912	36727084	32087540	1.09909e+08	36437490	32011457	Apis mellifera	M2-5	0	0.0279206	0.0682092	0.113719	0.113719	Apis mellifera	0	0.856898	1.14253	1.65482	2.77842	Apis mellifera
M3-1	40112184	39426116	2803740	288168	35362916	32711004	2.94095e+09	31735187	30351523	Apis mellifera	M3-1	0	0	0.0335817	0.0653615	0.0653615	Apis mellifera	0	0	0.69682	1.14021	1.09503	Apis mellifera
M3-2	41455876	35465894	6541584	3948668	28438670	25481444	1.04695e+09	28044356	24562054	Apis mellifera	M3-2	0	0	0.0385716	2.19839	2.19839	Apis mellifera	0	0	0.933994	76.3286	59.9191	Apis mellifera
M3-3	84913446	62913914	6148864	1123524	55888750	50680548	7.28726e+08	52605469	48914030	Apis mellifera	M3-3	0	0.0119492	0.0704043	0.132196	0.132196	Apis mellifera	0	0.4815	1.02334	1.66724	1.7807	Apis mellifera
M3-4	40138184	18777034	1641560	229114	17076444	15577836	2.76364e+08	15558690	15050627	Apis mellifera	M3-4	0	0	0.0169823	0.0411631	0.0411631	Apis mellifera	0	0	0.470557	0.951608	1.18358	Apis mellifera
M3-5	47332204	34412680	7496290	5439610	25803690	23331468	9.43018e+08	28301969	22604687	Apis mellifera	M3-5	0	0	0.0300344	3.22291	3.22291	Apis mellifera	0	0	0.645005	89.785	73.7686	Apis mellifera
M4-1	56896868	46179932	10498396	6530476	31902842	27195394	1.88859e+08	34321196	25342839	Apis mellifera	M4-1	0	0.0134725	0.0588943	3.28112	3.28112	Apis mellifera	0	0.566995	1.35031	84.927	76.0951	Apis mellifera
M4-2	45640588	44847914	3125066	227796	41269628	38219492	4.84166e+08	38054922	34193305	Apis mellifera	M4-2	0	0	0.0389273	0.0732979	0.0732979	Apis mellifera	0	0	0.799079	1.16692	1.16241	Apis mellifera
M4-3	36438434	27221472	2921676	276286	24576456	21798040	8.35525e+08	22762934	21651118	Apis mellifera	M4-3	0	0	0.0368094	0.0723542	0.0723542	Apis mellifera	0	0	0.754383	1.37713	1.19131	Apis mellifera
M4-4	47242272	45999624	5006594	1094896	42365560	38294446	1.63393e+07	41051419	35556820	Apis mellifera	M4-4	0	0	0.0419956	0.100379	0.100379	Apis mellifera	0	0	0.689593	1.55042	1.97748	Apis mellifera
M4-5	114704480	50309304	15301570	2448002	44211916	31092566	4.06439e+07	44877990	37634992	Apis mellifera	M4-5	0	0.0293561	0.145042	0.411006	0.411006	Apis mellifera	0	0.92051	1.36333	7.13083	12.5331	Apis mellifera
M5-1	46269344	45495196	3029370	410434	41916046	39172422	3.59365e+08	33152353	30547343	Apis mellifera	M5-1	0	0	0.037556	0.0781816	0.0781816	Apis mellifera	0	0	0.734202	1.74415	2.89612	Apis mellifera
M5-2	45804270	44931736	3758328	829958	40220546	37117254	4.45717e+08	36664583	33079011	Apis mellifera	M5-2	0	0	0.0450098	0.0905085	0.0905085	Apis mellifera	0	0	1.00347	2.34061	4.31908	Apis mellifera
M5-3	62122442	61335386	3407250	590516	56221912	53253634	2.03283e+08	43263866	40403990	Apis mellifera	M5-3	0	0	0.0386432	0.151208	0.151208	Apis mellifera	0	0	0.79967	6.23484	7.25771	Apis mellifera
M5-4	41832094	34895294	5483848	1636194	30395692	26342472	3.792e+08	27650969	26566399	Apis mellifera	M5-4	0	0	0.0508113	0.410736	0.410736	Apis mellifera	0	0	0.903989	20.0676	29.641	Apis mellifera
M5-5	39954884	38516030	3184326	448730	33985942	31071132	1.64994e+09	31563838	29007167	Apis mellifera	M5-5	0	0.011324	0.040702	0.0791881	0.0791881	Apis mellifera	0	0.49975	0.942596	1.88146	2.9993	Apis mellifera
M6-1	37148248	31667654	3500180	771484	27913408	25035070	9.33199e+08	28138259	24486081	Apis mellifera	M6-1	0	0	0.0318619	0.233746	0.233746	Apis mellifera	0	0	0.515721	11.9078	16.3725	Apis mellifera
M6-2	43154006	30523084	11843406	8404848	21033658	17115218	4.07552e+08	25016721	18121631	Apis mellifera	M6-2	0	0	4.19553	0.643936	4.19553	Apis cerana	0	0	94.2131	28.8973	49.3745	Apis cerana	discard
M6-3	36611388	30147826	4432560	1087126	26662418	23147608	9.77849e+08	27281231	23438582	Apis mellifera	M6-3	0	0	0.0300537	0.529169	0.529169	Apis mellifera	0	0	0.547106	28.085	27.4756	Apis mellifera
M6-4	38839144	38062508	4241704	998048	34961564	31570656	7.37715e+08	35138771	28959641	Apis mellifera	M6-4	0	0	0.0371058	0.180124	0.180124	Apis mellifera	0	0	0.547843	6.34082	13.6322	Apis mellifera
M6-5	43387994	38365842	7636908	3462404	32407096	27888720	2.28827e+08	32122536	27348217	Apis mellifera	M6-5	0	0	0.0569279	1.9954	1.9954	Apis mellifera	0	0	0.783429	67.9595	54.7467	Apis mellifera
M7-1	50081434	33636078	11879498	9375412	20122224	16982204	2.93308e+08	24494440	17544320	Apis mellifera	M7-1	0	0.0286576	0.0534687	5.37875	5.37875	Apis mellifera	0	1.15152	1.6326	96.5879	80.5571	Apis mellifera
M7-2	56752542	35518604	5784328	3592226	18371002	15399826	8.61655e+08	20913097	15538562	Apis mellifera	M7-2	0.037863	0.063296	0.0778466	0.670387	0.670387	Apis mellifera	1.72892	2.54091	2.57249	37.4014	41.6103	Apis mellifera
M7-3	66305328	43384986	19970844	17990296	23304050	20726060	2.0458e+08	37218000	21175875	Apis mellifera	M7-3	0	0	0.0388662	11.1562	11.1562	Apis mellifera	0	0	1.25516	98.8986	87.8096	Apis mellifera
M7-4	60657938	46606456	20759876	17838556	25947482	22346734	5.09332e+08	38347575	22985136	Apis mellifera	M7-4	0	0	0.0488562	11.1983	11.1983	Apis mellifera	0	0	1.27694	98.8095	85.0697	Apis mellifera
M7-5	84675660	48897462	7362968	4708974	19979192	16308712	2.22104e+09	29765751	17485552	Apis mellifera	M7-5	0.096273	0.0958571	0.107753	0.476848	0.476848	Apis mellifera	3.49059	3.55054	3.36312	25.841	29.359	Apis mellifera
C1-1	44485878	44471638	26452576	21902170	21690216	16034654	NA	40176780	17903936	Apis cerana	C1-1	0.0143666	0.0222092	12.7043	0.58105	12.7043	Apis cerana	0.545608	0.8359	99.2776	6.58576	39.6694	Apis cerana
C1-2	63044260	63027004	36785746	30783504	30952888	23682546	NA	57236711	26675495	Apis cerana	C1-2	0.056041	0.0296097	18.6385	0.718348	18.6385	Apis cerana	1.61997	0.950226	99.4784	6.56447	40.1222	Apis cerana
C1-3	5328122	51928544	41411118	33448022	18435524	8860868	NA	45896527	13550238	Apis cerana	C1-3	0.0479274	0.0239931	20.7299	1.00315	20.7299	Apis cerana	1.48542	0.881446	99.5175	6.66441	40.8025	Apis cerana
C1-4	24368386	64940752	44806308	36586654	27115950	17434090	NA	58173012	22499979	Apis cerana	C1-4	0.0647724	0.0345769	21.5498	1.11422	21.5498	Apis cerana	1.70802	0.98668	99.4338	6.27313	39.4907	Apis cerana
C1-5	52477100	52471880	33877048	30598604	14632520	10087642	NA	40403917	13623589	Apis cerana	C1-5	0.0966226	0.053455	18.2208	0.618776	18.2208	Apis cerana	3.70845	2.49584	99.4061	6.92678	36.6134	Apis cerana
C2-1	73300234	73290562	49820810	46582118	24790326	20550574	NA	66889285	22836127	Apis cerana	C2-1	0.0185472	0.0238095	27.755	0.930248	27.755	Apis cerana	0.693032	0.966184	99.3793	7.4068	41.2604	Apis cerana
C2-2	74809328	74798310	60098780	55611206	17856050	12056626	NA	66750678	17268229	Apis cerana	C2-2	0.0469805	0.0391882	33.7908	1.07221	33.7908	Apis cerana	1.88129	1.69492	99.4831	7.96946	41.4665	Apis cerana
C2-3	50187174	108570338	89113274	83919262	22077852	15701434	NA	96705556	22319878	Apis cerana	C2-3	0	0.0295359	50.3496	1.63782	50.3496	Apis cerana	0	1.05619	99.4562	7.6651	43.5549	Apis cerana
C2-4	52020390	52013128	39922042	38012698	12374628	9655858	NA	46227027	12446272	Apis cerana	C2-4	0	0.0160705	22.4425	0.733987	22.4425	Apis cerana	0	0.78534	99.3402	6.86452	38.9791	Apis cerana
C2-5	66413494	66383696	43525970	39963260	25046240	20307402	NA	60377949	21506552	Apis cerana	C2-5	0.0163665	0.0248595	24.0377	0.812799	24.0377	Apis cerana	0.623803	1.06411	99.3069	7.28991	40.7394	Apis cerana
C3-1	64957354	64944006	43037544	40628984	22396906	19269540	NA	59331765	21607934	Apis cerana	C3-1	0	0.00845785	23.6996	0.761304	23.6996	Apis cerana	0	0.462062	99.328	7.18942	39.3987	Apis cerana
C3-2	9363508	67434728	50074918	42009010	23389372	13702746	NA	59472031	18978302	Apis cerana	C3-2	0.12362	0.0451446	25.9127	1.25628	25.9127	Apis cerana	3.56922	1.50495	99.3461	7.85117	41.3394	Apis cerana
C3-3	70461152	70450904	46266830	43589126	18451938	14726334	NA	56921626	17383262	Apis cerana	C3-3	0.0627487	0.03621	25.5789	0.816841	25.5789	Apis cerana	2.74961	1.65631	99.3735	7.68428	40.5288	Apis cerana
C3-4	70283628	70263182	28769480	25801440	33303838	29413862	NA	62865118	33812395	Apis cerana	C3-4	0.0275643	0.0318325	14.886	0.545679	14.886	Apis cerana	1.07694	1.13772	99.0779	6.70583	36.672	Apis cerana
C3-5	50168398	109459566	59138482	51666388	42749084	34265026	NA	101385353	46825024	Apis cerana	C3-5	0.116996	0.0322581	30.6803	1.17658	30.6803	Apis cerana	3.0749	0.894118	99.2296	7.49402	41.7242	Apis cerana
C4-1	116522844	102630278	78061510	68570528	32182350	21365608	5.78455e+07	91030963	27738912	Apis cerana	C4-1	0.0473386	0.0319686	41.0172	1.28349	41.0172	Apis cerana	1.37298	1.08192	99.6586	7.84446	41.1148	Apis cerana
C4-2	103915744	90865516	67240758	61899400	26835848	20317914	1.08076e+08	79254517	24307050	Apis cerana	C4-2	0.0154925	0.0223991	36.7114	1.31167	36.7114	Apis cerana	0.681522	0.889878	99.6493	7.35734	43.1876	Apis cerana
C4-3	82103272	54600742	30142140	22145412	31685374	22371970	4.76036e+07	49766371	24834674	Apis cerana	C4-3	0	0.0220936	13.5497	0.68987	13.5497	Apis cerana	0	0.740466	99.3058	6.23009	36.8548	Apis cerana
C4-4	70022896	46030900	28064226	23128360	22123924	16023470	1.21771e+08	41041987	18828431	Apis cerana	C4-4	0	0	13.3953	0.558308	13.3953	Apis cerana	0	0	99.3298	5.87036	37.6047	Apis cerana
C4-5	85269190	65628234	45337474	40104100	24297758	17961748	6.41153e+07	58376164	21011484	Apis cerana	C4-5	0	0	23.6752	0.850898	23.6752	Apis cerana	0	0	99.5403	6.47761	40.4862	Apis cerana
C5-1	126598646	87623514	71684610	66256348	20600434	13939634	5.86024e+07	77455952	18684440	Apis cerana	C5-1	0	0.0167696	40.2665	1.28399	40.2665	Apis cerana	0	0.759659	99.6645	7.38056	42.4622	Apis cerana
C5-2	45216044	31388564	14418464	11878240	18595246	15305674	9.20937e+07	28421607	15628274	Apis cerana	C5-2	0	0	7.21225	0.265714	7.21225	Apis cerana	0	0	98.1403	4.68335	30.4639	Apis cerana
C5-3	52874840	35285088	15658438	11400994	23030182	17680938	5.1001e+07	30823397	18543167	Apis cerana	C5-3	0	0.0132069	6.35729	0.380652	6.35729	Apis cerana	0	0.578035	96.9894	4.82534	31.7834	Apis cerana
C5-4	81185874	59403138	39453686	33836522	24268326	17500138	5.43112e+07	53202898	20426951	Apis cerana	C5-4	0	0.0232897	20.2035	0.743311	20.2035	Apis cerana	0	0.8524	99.5112	6.51332	40.8428	Apis cerana
C5-5	49688958	37304472	14445316	10801406	25398218	20954772	1.83263e+08	33692334	20951667	Apis cerana	C5-5	0	0	6.40278	0.299105	6.40278	Apis cerana	0	0	97.3383	4.70868	31.2056	Apis cerana
C6-1	82952640	81203192	46060474	41134334	38583338	32616648	9.68208e+07	72244949	31638436	Apis cerana	C6-1	0	0.0192652	24.4775	0.826412	24.4775	Apis cerana	0	0.785449	99.5467	6.67586	41.3895	Apis cerana
C6-2	101026598	65826704	48274420	41819502	22436440	14622134	3.42933e+07	58062977	19079748	Apis cerana	C6-2	0.160496	0.0188269	24.5258	0.986566	24.5258	Apis cerana	6.09435	0.768298	99.5344	6.86545	40.7383	Apis cerana
C6-3	157806768	87498550	56732608	44505444	41911704	28280384	5.78384e+07	79337161	33417498	Apis cerana	C6-3	0.0717617	0.0436782	28.0519	0.972399	28.0519	Apis cerana	1.98188	1.34436	99.5686	7.46319	39.3471	Apis cerana
C6-4	71102086	51432004	34486342	30520162	20723232	15625532	1.03995e+08	45939996	16375806	Apis cerana	C6-4	0	0	18.3939	0.670326	18.3939	Apis cerana	0	0	99.4629	5.90805	38.4975	Apis cerana
C6-5	45016150	28737166	12976348	10121856	17743436	14112380	1.65842e+08	25492307	14720465	Apis cerana	C6-5	0	0	6.11482	0.27499	6.11482	Apis cerana	0	0	97.2983	4.60836	30.017	Apis cerana
C7-1	50521700	48572826	8395880	2856570	40551574	34490724	1.16092e+08	43055356	36480443	Apis cerana	C7-1	0	0	0.960423	0.192696	0.960423	Apis cerana	0	0	44.3196	2.36365	13.5042	Apis cerana
C7-2	71758520	43048218	19880016	12146456	29710820	20795352	2.21607e+07	37450674	23093924	Apis cerana	C7-2	0	0.0217806	6.36871	0.51688	6.36871	Apis cerana	0	0.794913	96.3575	5.2388	28.0072	Apis cerana
C7-3	46836772	45798266	6279748	865482	41522416	35389808	2.42885e+08	42482100	36434284	Apis cerana	C7-3	0	0	0.123744	0.103329	0.123744	Apis cerana	0	0	4.9707	0.874911	3.19924	Apis cerana	not to discard (low coverage)
C7-4	74080636	53951032	26736380	19868960	31830652	23677736	7.65177e+07	48087393	27064625	Apis cerana	C7-4	0	0.0243278	12.2962	0.493175	12.2962	Apis cerana	0	0.819672	99.2285	5.84311	33.6178	Apis cerana
C7-5	44479264	35598250	7445724	4391360	27248924	23714796	4.47223e+08	30351699	25203875	Apis cerana	C7-5	0	0	1.59583	0.205231	1.59583	Apis cerana	0	0	65.3479	2.62203	18.8165	Apis cerana
C8-1	112383692	82130018	63034628	56422502	24548360	16625068	6.02182e+07	71538279	20901985	Apis cerana	C8-1	0.0214111	0.0180095	34.136	1.14609	34.136	Apis cerana	0.69449	0.757878	99.6974	6.96963	43.2154	Apis cerana
C8-2	78912972	60270396	39073410	33518242	25423978	18719228	1.37259e+08	53712420	21790238	Apis cerana	C8-2	0	0.0166052	20.2462	0.738211	20.2462	Apis cerana	0	0.643413	99.5812	6.22326	39.3393	Apis cerana
C8-3	88703194	62723508	46083374	41524144	20447860	14703870	1.3149e+08	54878946	17107703	Apis cerana	C8-3	0	0	24.763	0.873336	24.763	Apis cerana	0	0	99.6375	8.30732	44.6617	Apis cerana
C8-4	66301028	51877720	28868518	25519490	23023430	18732756	1.7191e+08	44822211	19964528	Apis cerana	C8-4	0	0.0296356	15.5197	0.503647	15.5197	Apis cerana	0	1.23596	99.507	6.05891	37.0832	Apis cerana
C8-5	99550674	48775688	29326350	17903610	30298592	17506068	1.43808e+07	43666588	21758499	Apis cerana	C8-5	0	0.0222743	12.4292	0.631331	12.4292	Apis cerana	0	0.788333	98.8306	5.74256	30.8422	Apis cerana
C9-1	61638362	44224366	26148034	22348002	20607858	15777944	9.36013e+07	39416945	18080768	Apis cerana	C9-1	0	0.0150376	12.5846	0.555897	12.5846	Apis cerana	0	0.639946	99.288	5.70023	34.7151	Apis cerana
C9-2	143864028	80733504	60008196	47127250	32125674	17690574	2.64853e+07	70864483	24751656	Apis cerana	C9-2	0.113571	0.0513245	29.024	1.26531	29.024	Apis cerana	3.11083	1.43939	99.5927	7.77628	42.2433	Apis cerana
C9-3	92162480	65035648	45945628	40097204	23518670	16357868	7.35574e+07	57495685	20421113	Apis cerana	C9-3	0	0.0176498	23.8947	0.909747	23.8947	Apis cerana	0	0.733676	99.5586	6.69266	40.8258	Apis cerana
C9-4	67769654	46370920	26702840	22924218	22191220	17514424	4.82264e+07	41183415	18983869	Apis cerana	C9-4	0	0.00919399	13.0067	0.502797	13.0067	Apis cerana	0	0.444642	99.2939	5.75251	37.2501	Apis cerana
C9-5	85541654	66931816	45339652	40198580	25188024	18964856	4.43811e+07	59244455	21687661	Apis cerana	C9-5	0	0.0142753	23.3348	0.936142	23.3348	Apis cerana	0	0.608195	99.5252	6.61788	41.4596	Apis cerana
D1-1	27094064	77449988	51232460	39653576	35857748	22289916	NA	65612833	28240925	Apis dorsata	D1-1	29.1244	0.131614	0.256495	0.385848	29.1244	Apis dorsata	100	3.48273	5.84542	5.70881	4.68791	Apis dorsata
D1-2	49905144	108938050	72558386	65532244	37479402	28942624	NA	89945681	33403616	Apis dorsata	D1-2	45.294	0.0805654	0.186817	0.443382	45.294	Apis dorsata	100	2.41838	4.28548	5.26561	3.3534	Apis dorsata
D1-3	22383074	62555340	38271498	33853844	26878982	21300406	NA	52379196	23745075	Apis dorsata	D1-3	23.7745	0.0434783	0.112183	0.264381	23.7745	Apis dorsata	100	1.43708	3.22451	4.05592	2.138	Apis dorsata
D1-4	37866660	95063302	47915912	40163574	51453896	42324256	NA	80866180	43825307	Apis dorsata	D1-4	27.4566	0.0724756	0.182934	0.334069	27.4566	Apis dorsata	100	1.98098	3.96618	4.92232	2.90525	Apis dorsata
D1-5	49548048	109497176	74092266	67635370	35982666	28171328	NA	90379922	33493799	Apis dorsata	D1-5	46.6668	0.0721941	0.177511	0.426495	46.6668	Apis dorsata	100	2.30964	4.08735	5.11652	2.69417	Apis dorsata
D2-1	47186054	106562780	37247484	30066090	18805256	9746666	NA	58812975	16205699	Apis dorsata	D2-1	16.6829	0.217957	0.309595	0.458416	16.6829	Apis dorsata	99.789	5.39906	7.17593	7.90695	6.68641	Apis dorsata
D2-2	44299590	114095828	98364640	77151300	32752432	9124952	NA	12201591	19155099	Apis dorsata	D2-2	61.4173	0.106855	0.283397	0.574942	61.4173	Apis dorsata	100	3.23122	6.20673	6.99443	4.18677	Apis dorsata
D2-3	65546918	65525368	32866746	29128434	17983728	12828140	NA	46446346	16827503	Apis dorsata	D2-3	19.2995	0.0853012	0.146052	0.250809	19.2995	Apis dorsata	100	3.68367	5.20196	6.13083	3.97944	Apis dorsata
D2-4	35610830	125657212	37839780	28161354	19493544	7422872	NA	59677967	14172714	Apis dorsata	D2-4	11.0758	0.32948	0.4141	0.638235	11.0758	Apis dorsata	99.3959	7.86517	9.88311	10.8933	9.50427	Apis dorsata
D2-5	66616292	66597052	21678422	18597598	12763006	8099342	NA	39750485	11728429	Apis dorsata	D2-5	9.90944	0.11674	0.168789	0.245207	9.90944	Apis dorsata	100	4.60863	6.16577	7.01531	5.16315	Apis dorsata
D3-1	22301630	69099082	51264660	40777938	28533946	16123942	NA	60459866	22427219	Apis dorsata	D3-1	29.4002	0.0619593	0.202782	0.395607	29.4002	Apis dorsata	100	1.72009	4.2234	5.08614	3.38656	Apis dorsata
D3-2	42187896	109420170	90033650	84726182	23746134	17211856	NA	93885526	25938866	Apis dorsata	D3-2	57.4171	0.0270527	0.135334	0.475737	57.4171	Apis dorsata	100	0.984456	3.52781	4.41106	2.00927	Apis dorsata
D3-3	66575208	66567222	59958888	55874914	10779400	5320484	NA	57441294	11542158	Apis dorsata	D3-3	37.4858	0.0212425	0.109754	0.317657	37.4858	Apis dorsata	100	1.06952	3.65985	4.5783	1.96254	Apis dorsata
D3-4	46773390	102177810	58444918	50456004	49259016	39924376	NA	90610551	44318523	Apis dorsata	D3-4	34.2702	0.0637363	0.207819	0.39168	34.2702	Apis dorsata	100	1.60836	3.91949	4.90824	2.84605	Apis dorsata
D3-5	63884918	63877860	50091404	47040874	16452146	12294510	NA	56344544	16618674	Apis dorsata	D3-5	31.5272	0.00981836	0.0908419	0.257618	31.5272	Apis dorsata	100	0.479616	2.94468	4.01077	1.57576	Apis dorsata
D4-1	48901632	34237432	16674902	13553998	19728190	15713290	2.34577e+08	28299108	17012958	Apis dorsata	D4-1	9.40009	0.0271761	0.0775721	0.13599	9.40009	Apis dorsata	100	1.07084	2.43539	3.31775	1.83671	Apis dorsata
D4-2	67215182	56520824	33483402	29476168	25755220	20751450	3.01127e+08	47701299	21937599	Apis dorsata	D4-2	19.0373	0.0351759	0.105218	0.236864	19.0373	Apis dorsata	100	1.37076	3.35532	4.27265	2.14175	Apis dorsata
D4-3	51579546	34027580	15042544	10810544	22012412	16707190	1.21262e+08	27253950	18533342	Apis dorsata	D4-3	7.43826	0.0333863	0.0809158	0.139098	7.43826	Apis dorsata	99.8952	1.14943	2.52194	3.33115	1.93576	Apis dorsata
D4-4	39779436	29758044	10098296	7241376	21038994	17479932	2.05439e+08	22274365	17949646	Apis dorsata	D4-4	4.53226	0.0229979	0.0661122	0.111461	4.53226	Apis dorsata	96.0707	0.927214	2.11193	2.76705	1.87751	Apis dorsata
D4-5	65471828	54942854	30235570	26488018	26220256	21533476	3.16797e+08	47517160	23352581	Apis dorsata	D4-5	17.4776	0.030303	0.0983262	0.205376	17.4776	Apis dorsata	100	1.17043	3.10124	3.98905	2.39191	Apis dorsata
D5-1	56957286	48328628	18042966	15516860	28859490	25588718	1.5371e+08	38197865	26056129	Apis dorsata	D5-1	10.0342	0.0240506	0.0701001	0.132726	10.0342	Apis dorsata	100	0.924125	2.2434	3.17611	1.46766	Apis dorsata
D5-2	36309034	27397484	4164302	1863584	23657538	21043078	6.75859e+08	21659611	19693438	Apis dorsata	D5-2	1.07943	0.0150973	0.0456683	0.0703212	1.07943	Apis dorsata	57.1429	0.649129	1.44594	1.88397	1.4818	Apis dorsata
D5-3	43900500	32270090	10393564	7954822	21463916	18229068	1.41629e+08	24060055	19487236	Apis dorsata	D5-3	4.73341	0	0.0397422	0.101738	4.73341	Apis dorsata	96.5765	0	1.46548	2.28842	1.11246	Apis dorsata
D5-4	54050202	35495448	17253448	12970074	20998124	15581216	8.48166e+07	30655834	18324161	Apis dorsata	D5-4	9.29046	0.0200422	0.072822	0.133551	9.29046	Apis dorsata	100	0.778513	2.1316	3.13859	1.38694	Apis dorsata
D5-5	44906232	30432380	7666004	4274226	24443508	20367362	2.38062e+08	23331681	21139641	Apis dorsata	D5-5	1.8295	0.0236267	0.0628188	0.113268	1.8295	Apis dorsata	70.9411	0.928505	1.84664	2.22899	1.80747	Apis dorsata
D6-1	39854268	33696380	6859982	2849932	29338056	25053166	1.70939e+08	28511923	24808171	Apis dorsata	D6-1	0.467566	0	0.0499563	0.121099	0.467566	Apis dorsata	24.4278	0	1.10373	1.47102	1.53911	Apis dorsata
D6-2	47823586	46017514	11551904	8730152	34574070	31234850	2.81544e+08	37618606	29635328	Apis dorsata	D6-2	5.4584	0.0275862	0.0741684	0.109265	5.4584	Apis dorsata	96.4956	1.02963	2.25238	2.92964	1.63101	Apis dorsata
D6-3	74778958	51296662	32484110	27335522	22437872	15975478	3.57858e+06	43085818	19308767	Apis dorsata	D6-3	19.3214	0.0399202	0.0953462	0.212699	19.3214	Apis dorsata	100	1.60448	3.19912	4.18776	2.31659	Apis dorsata
D6-4	43615178	31819224	11025784	7256316	23403302	18907628	1.24649e+08	24522630	20056869	Apis dorsata	D6-4	3.77969	0.0206053	0.066827	0.135955	3.77969	Apis dorsata	93.3471	0.787106	1.90138	2.52318	1.73642	Apis dorsata
D6-5	45070306	30200234	9234032	6496340	20820806	17368584	1.12169e+08	20813961	16690217	Apis dorsata	D6-5	4.15656	0.036156	0.0631643	0.0994943	4.15656	Apis dorsata	95.4698	1.34443	2.10164	2.84506	1.75818	Apis dorsata
D7-1	39902948	33064282	5953700	3467822	26268450	23319216	4.82899e+08	22754823	20663073	Apis dorsata	D7-1	2.05388	0.0146306	0.0497472	0.0812209	2.05388	Apis dorsata	77.2974	0.641026	1.59475	2.13898	1.60988	Apis dorsata
D7-2	39929858	36532948	5714606	3293326	30423022	27516016	5.4641e+08	27258175	25245896	Apis dorsata	D7-2	2.22551	0.0133102	0.0472608	0.0740206	2.22551	Apis dorsata	79.2039	0.59755	1.50283	1.97966	1.48977	Apis dorsata
D7-3	35708394	31724746	4027860	1967494	27357924	25006902	2.21592e+08	25922481	23197728	Apis dorsata	D7-3	0.730442	0.00895171	0.0356157	0.0645206	0.730442	Apis dorsata	40.2198	0.401946	1.11781	1.55032	1.31312	Apis dorsata
D7-4	43154112	28698436	13132082	10097790	17898960	14000692	1.63701e+08	23464656	14853145	Apis dorsata	D7-4	6.95869	0.0204301	0.0665255	0.105521	6.95869	Apis dorsata	99.7992	0.820681	2.21976	3.10681	1.74195	Apis dorsata
D7-5	37916402	34784558	3893522	1263226	31076442	28130970	8.81776e+08	28414272	25601876	Apis dorsata	D7-5	0.472052	0.0140793	0.0417052	0.0750618	0.472052	Apis dorsata	24.8874	0.60241	1.18309	1.55674	1.36638	Apis dorsata
D8-1	39516902	30208126	8264716	5234828	23000432	19402482	3.8758e+08	23194310	19688660	Apis dorsata	D8-1	2.98922	0.0279696	0.0679505	0.108472	2.98922	Apis dorsata	88.5743	1.01091	2.04417	2.60222	1.88563	Apis dorsata
D8-2	47606054	40645970	13006820	10703874	27158982	24146366	1.07687e+09	33159641	23585809	Apis dorsata	D8-2	6.63216	0.0324324	0.0678212	0.118377	6.63216	Apis dorsata	98.624	1.32696	2.45116	3.40458	1.75474	Apis dorsata
D8-3	42005294	38498614	6800190	4387162	31858198	29046670	6.42514e+08	30763125	26581425	Apis dorsata	D8-3	2.57449	0.0162811	0.0544851	0.0873847	2.57449	Apis dorsata	82.4698	0.685921	1.6567	2.23863	1.41884	Apis dorsata
D8-4	47642256	43434824	8397964	5717138	30198308	27067190	9.63933e+08	35775882	30325515	Apis dorsata	D8-4	3.72275	0.0196906	0.0637481	0.0932139	3.72275	Apis dorsata	92.3176	0.773196	1.77714	2.46878	1.50631	Apis dorsata
D8-5	62686292	48501854	26348332	22495778	25493720	20640638	1.17419e+08	42103158	21562017	Apis dorsata	D8-5	15.548	0.023569	0.0935535	0.175225	15.548	Apis dorsata	100	0.913043	2.61794	3.63132	1.71782	Apis dorsata
D9-1	73059378	65438458	40306022	35727176	28914852	23250836	1.95291e+08	56894075	24205291	Apis dorsata	D9-1	23.7359	0.0317965	0.119841	0.254105	23.7359	Apis dorsata	100	1.20482	3.26512	4.21612	2.13401	Apis dorsata
D9-2	58071874	39044638	21173814	16501620	21923950	16020290	9.76535e+07	33703132	18261521	Apis dorsata	D9-2	11.6692	0.0320914	0.0975358	0.156672	11.6692	Apis dorsata	100	1.14524	2.85723	3.70659	1.92975	Apis dorsata
D9-3	135135812	81946830	73181508	63336264	18674778	7312440	5.11003e+07	71771008	16125790	Apis dorsata	D9-3	43.8945	0.0238624	0.13144	0.443792	43.8945	Apis dorsata	100	1.14587	3.67452	4.48196	1.62022	Apis dorsata
D9-4	57687554	42357054	24616374	21233000	20318850	15862114	8.84342e+07	36787790	17939811	Apis dorsata	D9-4	14.4066	0.020202	0.0712342	0.164579	14.4066	Apis dorsata	100	0.856628	2.42139	3.39946	1.41765	Apis dorsata
D9-5	302571554	177206742	176438388	158095762	19700906	18026	122111	150973294	18226344	Apis dorsata	D9-5	109.635	0.011555	0.26556	0.859203	109.635	Apis dorsata	100	1.00039	4.76723	5.29676	2.10778	Apis dorsata
F1-1	54969334	54940714	49826242	44627116	7497070	852878	NA	46051196	3581690	Apis florea	F1-1	0	24.4712	0.0337978	0.183597	24.4712	Apis florea	0	99.2526	1.21155	1.99002	2.21775	Apis florea
F1-2	81039826	81013400	73866878	68388478	13140750	6247858	NA	68611490	10510809	Apis florea	F1-2	0	43.8387	0.200265	0.219062	43.8387	Apis florea	0	99.4581	13.584	5.42792	14.0027	Apis florea
F1-3	93717852	93667412	71743790	66744826	21208212	14767262	NA	78260326	18466828	Apis florea	F1-3	0	40.5332	0.0600508	0.247681	40.5332	Apis florea	0	99.4203	2.31146	3.24145	6.04651	Apis florea
F1-4	7052586	57300170	51342160	45947854	12197804	5253080	NA	48031827	8177514	Apis florea	F1-4	0	26.4354	0.0128199	0.219514	26.4354	Apis florea	0	99.3131	0.421519	1.57964	0.869236	Apis florea
F1-5	57934434	57917520	54943968	49351668	9289898	2252750	NA	50318744	5385554	Apis florea	F1-5	0	28.6685	0.00881048	0.166376	28.6685	Apis florea	0	99.3163	0.391578	1.69947	0.865982	Apis florea
F2-1	77844866	77831152	54282986	51572844	22930570	19175416	NA	66322328	21654301	Apis florea	F2-1	0	31.5519	0.0206144	0.172944	31.5519	Apis florea	0	99.4043	0.739308	2.04874	1.44062	Apis florea
F2-2	72800248	72762974	62878996	59797266	12792830	8543750	NA	61424722	11236889	Apis florea	F2-2	0	35.1699	0.0101385	0.17218	35.1699	Apis florea	0	99.3854	0.431264	1.65075	0.875438	Apis florea
F2-3	77388494	77352960	62754164	59019054	16137790	11122768	NA	65367201	14600375	Apis florea	F2-3	0	37.5802	0.0209046	0.167761	37.5802	Apis florea	0	99.4172	0.767976	2.07205	1.36549	Apis florea
F2-4	83435358	83417064	53876202	49441132	31947610	26116972	NA	72390438	28003036	Apis florea	F2-4	0	29.2503	0.017729	0.195169	29.2503	Apis florea	0	99.3604	0.617529	1.82021	1.17864	Apis florea
F2-5	45998568	112422228	107678874	103293688	8973894	3411542	NA	3682332	9047841	Apis florea	F2-5	0	60.3171	0.00629703	0.247793	60.3171	Apis florea	0	99.3775	0.287971	1.68634	0.715718	Apis florea
F3-1	53886404	53869428	34399552	32862582	11497778	9121480	NA	37496725	10723226	Apis florea	F3-1	0	19.3355	0.0276607	0.13647	19.3355	Apis florea	0	99.2268	1.1805	2.21132	1.45878	Apis florea
F3-2	54042860	54028702	37213952	34980656	13635942	10409712	NA	42613526	12395255	Apis florea	F3-2	0	21.1961	0.0273619	0.133866	21.1961	Apis florea	0	99.2647	0.995149	2.00823	1.3499	Apis florea
F3-3	44610144	108231044	83111482	76966212	21269858	13641432	NA	85393348	18577605	Apis florea	F3-3	0	51.3934	0.0497567	0.234309	51.3934	Apis florea	0	99.3613	1.29933	2.4783	1.38572	Apis florea
F3-4	47174874	111186984	86622056	81131132	16815310	9923410	NA	80788828	15185256	Apis florea	F3-4	0	48.0688	0.0538253	0.344554	48.0688	Apis florea	0	99.3833	1.5614	2.8341	2.57949	Apis florea
F3-5	35593918	92841928	27517172	23959666	16599902	11926236	NA	55135245	16649641	Apis florea	F3-5	0.0687125	12.4178	0.105658	0.274822	12.4178	Apis florea	2.34719	98.7172	2.69723	3.73251	3.3414	Apis florea
F4-1	282908936	158754072	150385370	127131028	30976514	6554896	6.84904e+06	136162321	16592742	Apis florea	F4-1	0	92.6674	0.0378033	0.274955	92.6674	Apis florea	0	99.6848	1.04221	2.52351	1.30734	Apis florea
F4-2	125960284	77199362	50638604	42065872	30857132	20891072	2.59828e+07	64361615	27556171	Apis florea	F4-2	0	28.1984	0.051402	0.162248	28.1984	Apis florea	0	99.505	0.990479	1.99999	1.40355	Apis florea
F4-3	208387308	136604226	123384420	112373198	23268828	10901996	2.50862e+07	114541847	18153990	Apis florea	F4-3	0	71.6545	0.0245456	0.270927	71.6545	Apis florea	0	99.6603	0.706344	2.21715	1.20931	Apis florea
F4-4	155748882	94508632	72526870	61264654	30577698	17936852	3.71663e+07	81327686	24411082	Apis florea	F4-4	0	40.2705	0.0455544	0.214749	40.2705	Apis florea	0	99.5644	0.818291	2.07184	1.70168	Apis florea
F4-5	120714790	75414594	61088846	51266918	23557644	12047634	2.10648e+07	63380329	18390918	Apis florea	F4-5	36.2311	0.0580973	0.168455	0.377663	36.2311	Apis dorsata	100	2.3569	4.59516	5.40283	2.74327	Apis dorsata	discard
F5-1	42856492	41224306	5304364	436696	38119140	32867616	1.0519e+08	37907728	33176032	Apis florea	F5-1	0	0	0.0144728	0.106254	0.106254	Apis mellifera	0	0	0.281419	0.488509	0.524875	Apis mellifera	discard
F5-2	225170224	57907644	24125838	5053158	49117270	29174830	4.43066e+07	49130874	43643835	Apis florea	F5-2	0.0503736	2.60842	0.148206	0.466868	2.60842	Apis florea	1.69271	72.7527	1.32018	1.66303	2.266	Apis florea
F5-3	57647238	38236850	7199052	1241054	33112776	26892454	8.14997e+07	34606909	30051302	Apis florea	F5-3	0	0.106579	0.0366871	0.138551	0.138551	Apis mellifera	0	3.07868	0.389068	0.637654	0.7835	Apis florea
F5-4	43628386	37326220	4600590	651984	33284610	29084850	5.25942e+07	34593591	29720109	Apis florea	F5-4	0	0.0494132	0.0301638	0.0904002	0.0904002	Apis mellifera	0	1.21302	0.401846	0.622634	0.746788	Apis florea
F5-5	221721624	58096476	21666960	2285400	52393258	32439980	3.31524e+07	52568230	47023677	Apis florea	F5-5	0	0.126043	0.10429	0.445948	0.445948	Apis mellifera	0	4.68714	0.768671	1.24027	1.6901	Apis florea
F6-1	116939802	111521730	68361654	60428808	50737410	41519148	1.97864e+07	96181632	39169706	Apis florea	F6-1	0	39.9075	0.032891	0.206619	39.9075	Apis florea	0	99.5261	0.711791	1.82641	1.02529	Apis florea
F6-2	74541538	49299864	10408566	5475594	30845850	25383086	2.50992e+07	42501840	36542563	Apis florea	F6-2	0	1.86766	0.033626	0.150981	1.86766	Apis florea	0	73.4905	0.63446	1.18216	1.01475	Apis florea
F6-3	459002246	144423558	135051232	95047290	48643994	7549936	5.52663e+06	116689754	19803209	Apis florea	F6-3	0	90.3624	0.104704	0.450048	90.3624	Apis florea	0	99.7264	1.70095	3.26155	1.68876	Apis florea
F6-4	68931186	53388466	17865614	13839046	34020338	29043108	3.77869e+07	46248102	31359329	Apis florea	F6-4	0	7.92972	0.033987	0.102977	7.92972	Apis florea	0	98.6486	0.610637	1.34199	0.979948	Apis florea
F6-5	403938364	151511284	136146966	100808146	49264592	12668600	1.13595e+07	122058116	25796654	Apis florea	F6-5	0	87.3355	0.117219	0.488371	87.3355	Apis florea	0	99.7406	1.63113	3.20434	1.58793	Apis florea
F7-1	70631206	52101736	28786828	25702888	25567278	21477796	7.22933e+07	44220682	21444602	Apis florea	F7-1	0	15.5927	0.0228117	0.0904332	15.5927	Apis florea	0	99.3348	0.633273	1.47814	0.860386	Apis florea
F7-2	268841810	84852176	53316064	36107210	47838522	29101972	1.00819e+07	72245228	35684770	Apis florea	F7-2	0	26.573	0.0814438	0.341881	26.573	Apis florea	0	99.57	1.1727	2.56076	2.2029	Apis florea
F7-3	142216422	96849310	72374364	63690310	31392080	21266010	1.27161e+07	80410612	24561400	Apis florea	F7-3	0	39.4734	0.0481029	0.22884	39.4734	Apis florea	0	99.5993	0.879043	2.09537	1.40264	Apis florea
F7-4	118058350	66126678	42864580	32146466	31668732	19558112	2.31001e+07	56591455	25003998	Apis florea	F7-4	0	20.1691	0.0509336	0.2225	20.1691	Apis florea	0	99.4269	0.613371	1.74768	1.32232	Apis florea
F7-5	488041272	152439788	150680914	102898038	48722414	32896	55402.9	115830964	10524397	Apis florea	F7-5	0	84.6188	0.025925	0.455398	84.6188	Apis florea	0	99.7191	1.31027	3.16087	1.60817	Apis florea
F8-1	87107584	56978936	38257044	32069970	23132798	15817794	7.33815e+07	50602067	20136804	Apis florea	F8-1	0	19.3806	0.0448193	0.168863	19.3806	Apis florea	0	99.4022	0.634308	1.5542	1.11434	Apis florea
F8-2	303600482	177254458	163688284	145615280	30626150	11114238	7.25263e+06	150194361	21987916	Apis florea	F8-2	0	92.4351	0.0393669	0.361187	92.4351	Apis florea	0	99.7009	0.785905	2.4416	1.41931	Apis florea
F8-3	135879438	89023072	71249756	64401470	22883466	14657520	3.26156e+07	75820844	19632323	Apis florea	F8-3	0	38.6287	0.0297976	0.18737	38.6287	Apis florea	0	99.572	0.64104	1.82115	1.00319	Apis florea
F8-4	277676992	158538068	157225634	141691858	16821734	74504	295630	135744966	10169101	Apis florea	F8-4	0	91.1744	0.00551241	0.343205	91.1744	Apis florea	0	99.6578	0.395908	2.15589	0.97132	Apis florea
F8-5	78228572	49804546	30225000	24853902	23065162	16553316	4.10251e+07	44363297	19536410	Apis florea	F8-5	0	15.1174	0.0290291	0.132201	15.1174	Apis florea	0	99.3312	0.533465	1.40733	1.11149	Apis florea
F9-1	41159124	29548866	6660854	2073222	25309230	20089850	9.3908e+07	26559056	22147464	Apis florea	F9-1	0	1.05429	0	0.0900006	1.05429	Apis florea	0	50.4799	0	0.385245	0.311345	Apis florea
F9-2	87985760	54078156	29388034	21757442	30430980	21402726	4.45011e+07	48075203	25757739	Apis florea	F9-2	0	13.2171	0.0375469	0.164427	13.2171	Apis florea	0	99.3083	0.72332	1.56476	1.16952	Apis florea
F9-3	196960248	123987620	103710520	84116614	38458704	17450710	8.67292e+06	99765563	26118344	Apis florea	F9-3	0	56.3971	0.0749191	0.349107	56.3971	Apis florea	0	99.6409	1.14802	2.57294	1.71453	Apis florea
F9-4	134425632	72547698	51545054	40319118	30912550	18223320	3.17465e+07	61620996	24299507	Apis florea	F9-4	0	25.0735	0.0399363	0.250659	25.0735	Apis florea	0	99.4854	0.636878	1.782	1.19135	Apis florea
F9-5	166525908	101333524	89609150	80868932	19867422	9714000	2.56022e+07	86092923	16400825	Apis florea	F9-5	0	50.4053	0.0304022	0.243721	50.4053	Apis florea	0	99.6032	0.677253	1.96531	1.15503	Apis florea
A1-1	205901742	97556568	86148060	64967970	29637706	7097018	3.87426e+06	81612546	13183784	Apis andreniformis = florea	A1-1	0.0590923	42.0587	0.256938	0.658876	42.0587	Apis florea	2.94304	96.5636	6.58275	7.26031	4.81314	Apis florea
A1-2	130485550	74679138	43894382	34311376	35052992	23932232	2.48114e+07	63420651	27615187	Apis andreniformis = florea	A1-2	0	21.0233	0.17591	0.388207	21.0233	Apis florea	0	95.4987	4.34067	5.68188	2.859	Apis florea
A1-3	204054318	121397880	102339122	87491420	31547582	15302072	1.06141e+07	105837230	20825090	Apis andreniformis = florea	A1-3	0	51.6786	0.240573	0.735407	51.6786	Apis florea	0	96.2774	5.35194	6.6125	2.60359	Apis florea
A1-4	96885790	66215162	46767940	39896494	24886296	16667322	5.42881e+07	58303408	18814093	Apis andreniformis = florea	A1-4	0	22.9896	0.129717	0.311398	22.9896	Apis florea	0	95.5819	3.66962	4.97633	2.32113	Apis florea
A1-5	139278484	88527118	75672988	64637970	22512846	10115074	1.69692e+07	76793603	14095478	Apis andreniformis = florea	A1-5	0	37.5572	0.170189	0.574244	37.5572	Apis florea	0	96.1039	4.44241	5.78998	2.53665	Apis florea
A2-1	113761406	72593318	48957912	44445830	19491142	13333536	3.68485e+07	55260074	15478075	Apis andreniformis = florea	A2-1	0.101111	24.3143	0.163522	0.316253	24.3143	Apis florea	4.42127	95.7831	5.85287	7.42362	4.11219	Apis florea
A2-2	434469452	248910696	238491346	210321938	33696118	4316440	3.35169e+06	5931948	17466623	Apis andreniformis = florea	A2-2	0.0292289	132.344	0.488732	1.27322	132.344	Apis florea	1.4526	97.1196	7.77578	9.04367	3.73949	Apis florea
A2-3	338832326	199361332	179476528	159032164	32495966	10576834	7.16254e+06	168262924	20085360	Apis andreniformis = florea	A2-3	0.0721591	95.9573	0.403802	1.07439	95.9573	Apis florea	3.27461	96.9883	7.88044	9.17047	5.23276	Apis florea
A2-4	165237702	99007088	54647154	47620510	22635150	12973326	2.23251e+07	58626521	15316716	Apis andreniformis = florea	A2-4	0.254313	24.8633	0.306496	0.50425	24.8633	Apis florea	9.66149	96.0187	9.58356	11.5605	8.51775	Apis florea
A2-5	78710080	49087294	25073182	21264218	22343906	17130852	4.82515e+07	37842290	18118055	Apis andreniformis = florea	A2-5	0.0468541	11.2438	0.119613	0.227841	11.2438	Apis florea	2.1375	94.6405	4.30684	5.67085	3.49538	Apis florea
A3-1	296478966	171454006	157472136	136205310	32352208	9785394	5.80733e+06	147846712	18863672	Apis andreniformis = florea	A3-1	0	89.1496	0.346126	0.942059	89.1496	Apis florea	0	96.7942	6.40508	7.48657	3.01255	Apis florea
A3-2	198819708	119991188	99712280	87205658	30381172	16330616	1.19019e+07	102078594	20959818	Apis andreniformis = florea	A3-2	0	50.2371	0.225161	0.660838	50.2371	Apis florea	0	96.3275	5.61925	7.09389	3.42485	Apis florea
A3-3	286597410	152379752	137944078	119172868	30601118	10436286	8.84934e+06	131154627	17846470	Apis andreniformis = florea	A3-3	0	73.2075	0.321752	0.774935	73.2075	Apis florea	0	96.7804	6.64647	7.71638	3.4909	Apis florea
A3-4	243203532	152431430	111078066	99487254	22417366	8739818	1.39766e+07	114073655	14378348	Apis andreniformis = florea	A3-4	0.179606	57.1696	0.332496	0.735484	57.1696	Apis florea	7.87927	96.7817	8.97567	10.6932	7.36003	Apis florea
A3-5	165843336	103100778	72315454	61783762	32669362	20165506	3.02284e+07	82782387	23517063	Apis andreniformis = florea	A3-5	0.121346	35.1371	0.24838	0.534409	35.1371	Apis florea	5.07093	96.1793	6.7728	8.37581	5.22921	Apis florea
A4-1	150709556	87689952	61625262	51720846	33497742	22072402	2.06861e+07	75181331	25810721	Apis andreniformis = florea	A4-1	0	31.4518	0.184446	0.447847	31.4518	Apis florea	0	95.7983	4.57868	5.89207	2.8711	Apis florea
A4-2	231714982	144004558	123109598	109696830	30743826	15934460	1.0208e+07	124957846	22498225	Apis andreniformis = florea	A4-2	0	66.7117	0.267156	0.744059	66.7117	Apis florea	0	96.5404	5.96997	6.91352	3.33198	Apis florea
A4-3	108770526	74035128	54394478	49039974	22321708	15754612	2.82583e+07	65006576	18023709	Apis andreniformis = florea	A4-3	0	27.0117	0.12611	0.338475	27.0117	Apis florea	0	95.5777	3.74912	5.10044	2.055	Apis florea
A4-4	456594278	265205198	256034650	227796214	31917152	2405432	1.61377e+06	228746896	15944124	Apis andreniformis = florea	A4-4	0.048023	140.266	0.525996	1.39319	140.266	Apis florea	2.57974	97.1939	7.90902	9.19336	4.1091	Apis florea
A4-5	106105396	87265458	62533210	50562796	34795676	21462846	1.23931e+07	74751984	24645160	Apis andreniformis = florea	A4-5	0	32.8368	0.20477	0.472799	32.8368	Apis florea	0	95.8412	4.65678	5.78724	2.47208	Apis florea
A5-1	225299926	133201758	116068800	98456694	32573232	13446594	1.77354e+07	115498352	20210320	Apis andreniformis = florea	A5-1	0	58.0498	0.283909	0.776945	58.0498	Apis florea	0	96.4389	5.98757	6.90218	2.85383	Apis florea
A5-2	106629882	67775426	52709022	45844414	19342140	11120526	2.00291e+08	59003393	14879421	Apis andreniformis = florea	A5-2	0	27.0636	0.134612	0.312631	27.0636	Apis florea	0	95.6512	3.98889	5.19719	2.21406	Apis florea
A5-3	65408538	47768220	25243306	19587460	25373766	18345386	4.85624e+07	41778519	21278366	Apis andreniformis = florea	A5-3	0.306364	11.248	0.0811021	0.226222	11.248	Apis florea	15.2093	94.2432	2.53687	3.54257	1.62071	Apis florea
A5-4	203378302	145299080	121784898	105204514	34960488	16911272	3.40026e+07	123662280	23790224	Apis andreniformis = florea	A5-4	0.0333365	62.5833	0.297704	0.771646	62.5833	Apis florea	1.28051	96.5944	6.5136	7.84272	3.7597	Apis florea
A5-5	153459230	87647928	73225560	59832748	26683216	11900354	1.72616e+07	76609088	15667182	Apis andreniformis = florea	A5-5	0	38.1414	0.188547	0.435716	38.1414	Apis florea	0	95.8242	4.89647	5.89449	2.59802	Apis florea
A6-1	171193838	108634596	87594726	74761326	30519314	16316044	2.34938e+07	96535656	22133257	Apis andreniformis = florea	A6-1	0	46.5908	0.224393	0.496108	46.5908	Apis florea	0	96.2315	5.06968	6.29565	2.54886	Apis florea
A6-2	318238830	124192392	108614414	75586978	46552742	12211700	5.87118e+06	105215031	22717474	Apis andreniformis = florea	A6-2	0	62.0884	0.476399	0.80671	62.0884	Apis florea	0	96.5869	6.91763	7.7801	3.21581	Apis florea
A6-3	170565728	102385262	90601680	79153098	21644154	8836638	1.63088e+07	90147754	13885694	Apis andreniformis = florea	A6-3	0	46.6574	0.192663	0.530789	46.6574	Apis florea	0	96.2441	4.96685	6.34925	2.75423	Apis florea
A6-4	281117788	165827356	157542866	139408276	23470554	4018452	6.31396e+06	143694997	12731027	Apis andreniformis = florea	A6-4	0	83.785	0.306668	0.957738	83.785	Apis florea	0	96.9422	6.22518	7.65939	3.56001	Apis florea
A6-5	150063302	73635344	37050518	25176836	45935170	32634916	1.97916e+07	65000882	35896276	Apis andreniformis = florea	A6-5	0	15.151	0.179619	0.48466	15.151	Apis florea	0	95.1196	3.88431	5.0575	2.48001	Apis florea
AcKn01	NA	NA	8819250	NA	69100566	NA	NA	NA	65458987
AcKn02	NA	NA	4597726	NA	59029516	NA	NA	NA	53182152
AcKn03	NA	NA	11254384	NA	60676460	NA	NA	NA	58826316
AcKn04	NA	NA	10385370	NA	71021580	NA	NA	NA	67888674
AcKn05	NA	NA	11146040	NA	70780814	NA	NA	NA	66795592
AcKn06	NA	NA	8295226	NA	66909948	NA	NA	NA	63182063
AcKn07	NA	NA	12314808	NA	72672880	NA	NA	NA	69349868
AcKn08	NA	NA	11486062	NA	65438416	NA	NA	NA	63156590
AcKn09	NA	NA	15240000	NA	66034258	NA	NA	NA	62358918
AcKn10	NA	NA	12025892	NA	53405594	NA	NA	NA	53746086
AcCh01	NA	NA	10803024	NA	65460052	NA	NA	NA	63193614
AcCh02	NA	NA	13970992	NA	59735920	NA	NA	NA	57156360
AcCh03	NA	NA	15727392	NA	65495600	NA	NA	NA	62986264
AcCh04	NA	NA	12512072	NA	53676686	NA	NA	NA	50901586
AcCh05	NA	NA	5608144	NA	59542706	NA	NA	NA	55241712
AcCh06	NA	NA	13143282	NA	62536426	NA	NA	NA	60156020
AcCh07	NA	NA	13409062	NA	54484542	NA	NA	NA	52298502
AcCh08	NA	NA	10594326	NA	55239704	NA	NA	NA	54182626
AcCh09	NA	NA	10853100	NA	63181912	NA	NA	NA	60763788
AcCh10	NA	NA	13277212	NA	57358548	NA	NA	NA	56563838
AmAi01	NA	NA	4489026	NA	78891818	NA	NA	NA	71904054
AmAi02	NA	NA	5778498	NA	81910930	NA	NA	NA	75550117
AmAi03	NA	NA	10630828	NA	86684222	NA	NA	NA	79448428
AmAi04	NA	NA	7294686	NA	88532116	NA	NA	NA	81701879
AmAi05	NA	NA	4739880	NA	78075866	NA	NA	NA	70980369
AmAi06	NA	NA	2882972	NA	76307126	NA	NA	NA	65421014
AmAi07	NA	NA	4295470	NA	87500212	NA	NA	NA	79162411
AmAi08	NA	NA	3507868	NA	72642760	NA	NA	NA	63875817
AmAi09	NA	NA	1786088	NA	74253758	NA	NA	NA	64903747
AmAi10	NA	NA	2486674	NA	84791666	NA	NA	NA	74148521
AmIu01	NA	NA	7388536	NA	74867310	NA	NA	NA	69129814
AmIu02	NA	NA	7854614	NA	80854040	NA	NA	NA	73949401
AmIu03	NA	NA	5044712	NA	77542752	NA	NA	NA	66104184
AmIu04	NA	NA	10736792	NA	74937764	NA	NA	NA	70166070
AmIu05	NA	NA	2181466	NA	70831436	NA	NA	NA	62064875
DrY1_W1	NA	NA	20616416	NA	53217392	NA	NA	NA	44139944
DrY1_W2	NA	NA	29013750	NA	32972390	NA	NA	NA	28889364
DrY1_W3	NA	NA	34348016	NA	27804664	NA	NA	NA	24702591
DrY1_W4	NA	NA	15053804	NA	56281292	NA	NA	NA	49051520
DrY1_W5	NA	NA	10144476	NA	50662594	NA	NA	NA	44923772
DrY1_W6	NA	NA	22687286	NA	55770952	NA	NA	NA	48909969
DrY1_F1	NA	NA	23611894	NA	47662722	NA	NA	NA	42670885
DrY1_F2	NA	NA	14049730	NA	58635928	NA	NA	NA	51768562
DrY1_F3	NA	NA	28139818	NA	41925330	NA	NA	NA	36798765
DrY1_F4	NA	NA	13094376	NA	49824120	NA	NA	NA	44645949
DrY1_F5	NA	NA	18908952	NA	41699720	NA	NA	NA	36537365
DrY1_F6	NA	NA	11642024	NA	42215366	NA	NA	NA	37592866
DrY1_N1	NA	NA	11555782	NA	40590242	NA	NA	NA	35235877
DrY1_N2	NA	NA	13435070	NA	46935314	NA	NA	NA	41674810
DrY1_N3	NA	NA	11598954	NA	43244748	NA	NA	NA	37867384
DrY1_N4	NA	NA	13550754	NA	42972594	NA	NA	NA	37725336
DrY1_N5	NA	NA	14476564	NA	43995776	NA	NA	NA	38158302
DrY1_N6	NA	NA	13259082	NA	46128058	NA	NA	NA	40471480
DrY2_F1	NA	NA	16774040	NA	49727370	NA	NA	NA	46194301
DrY2_F2	NA	NA	7196972	NA	54134944	NA	NA	NA	49185422
DrY2_F3	NA	NA	3087550	NA	49501998	NA	NA	NA	45430014
DrY2_F4	NA	NA	2802252	NA	55959508	NA	NA	NA	50351697
DrY2_F5	NA	NA	4055968	NA	57257542	NA	NA	NA	51764389
DrY2_N1	NA	NA	11717370	NA	25415962	NA	NA	NA	23097265
DrY2_N2	NA	NA	3724398	NA	52116474	NA	NA	NA	46607817
DrY2_N3	NA	NA	4133306	NA	41138074	NA	NA	NA	36225172
DrY2_N4	NA	NA	2368214	NA	32312812	NA	NA	NA	28711540
DrY2_N5	NA	NA	2276714	NA	31145032	NA	NA	NA	27796646
DrY2_N6	NA	NA	3160708	NA	33288794	NA	NA	NA	29896993
GrY2_F1	NA	NA	3698584	NA	58836328	NA	NA	NA	43422924
GrY2_F2	NA	NA	6544586	NA	56054608	NA	NA	NA	50768736
GrY2_F3	NA	NA	8759248	NA	55319142	NA	NA	NA	48974287
GrY2_F4	NA	NA	21193116	NA	45308748	NA	NA	NA	42479819
GrY2_F5	NA	NA	13806220	NA	57694058	NA	NA	NA	51364642
GrY2_F6	NA	NA	13318376	NA	58831234	NA	NA	NA	52291682
GrY2_N1	NA	NA	9153406	NA	69419958	NA	NA	NA	62385159
GrY2_N2	NA	NA	9688492	NA	60011262	NA	NA	NA	53699708
GrY2_N3	NA	NA	9021012	NA	57671270	NA	NA	NA	51453475
GrY2_N4	NA	NA	6492820	NA	61730068	NA	NA	NA	54978402
GrY2_N5	NA	NA	3685364	NA	57112720	NA	NA	NA	50384505
GrY2_N6	NA	NA	10120092	NA	62379150	NA	NA	NA	50526834
GrY2_W1	NA	NA	7376252	NA	56359046	NA	NA	NA	42653846
GrY2_W2	NA	NA	11033692	NA	61342640	NA	NA	NA	52042562
GrY2_W3	NA	NA	2281876	NA	58949602	NA	NA	NA	40475380
GrY2_W4	NA	NA	6194730	NA	51721514	NA	NA	NA	39053836
GrY2_W5	NA	NA	6001752	NA	59111216	NA	NA	NA	47145177
GrY2_W6	NA	NA	8728664	NA	60618300	NA	NA	NA	49964122
