## Supplementary Data 4 for "Symbiont loss and gain, rather than co-diversification shapes honeybee gut microbiota diversity and function"

### Sheet: Data S4
Supplementary Data 4: Result of multivariate analyses (PERMANOVA test) applied on strain-level profiles for each bacterial species
Species	p-value (species)	Effect size omega2 (species)	p-value (country)	Effect size omega2 (country)	n	Host specificity	Rohde's index	Reference MAG
Apibacter adventoris	-	-	0.479	0.002	26	specialist	1	D4-2_18
Apibacter sp002964915	-	-	0.001	0.292	44	specialist	0.970315	C7-4_2
Apilactobacillus bombintestini	0.25	0.674	-	-	4	generalist	0.400188	D9-4_8
Apilactobacillus waqarii	0.427	-0.009	0.936	-0.742	18	generalist	0.559149	D8-1_17
Bartonella_A apis	0.985	-0.269	0.567	-0.035	29	generalist	0.398083	A2-1_23
Bartonella_A SGB-65_1	-	-	0.539	-0.246	9	specialist	1	D7-5_37
Bartonella_A SGB-66_1	-	-	0.006	1	13	specialist	1	D2-1_6
Bartonella_A SGB-66_2	-	-	0.129	0.097	11	specialist	1	D4-3_1
Bartonella_A SGB-69_1	-	-	0.258	-0.178	12	specialist	1	D3-4_24
Bartonella_A SGB-70_1	0.333	0.997	-	-	4	generalist	0.50727	A4-2_14
Bartonella_A sp016100455	-	-	-	-	7	specialist	1	M4-5_4
Bartonella_A sp016102285	-	-	-	-	5	specialist	1	M4-1_4
Bartonella_A sp945277285	0.297	0.098	0.151	0.183	20	generalist	0.317015	F6-1_1
Bartonella_A sp945285915	-	-	-	-	4	specialist	1	M7-2_1
Bifidobacterium apousia	0.001	0.581	0.158	0.055	40	specialist (strain level)	0.52095	F7-3_10
Bifidobacterium asteroides_A	-	-	0.001	0.528	26	specialist	1	M2-5_17
Bifidobacterium asteroides_I	0.655	-0.226	0.168	0.485	37	generalist	0.750271	C7-4_19
Bifidobacterium choladohabitans	0.041	0.266	0.001	0.64	46	specialist (strain level)	0.607577	M5-5_7
Bifidobacterium indicum	-	-	-	-	11	specialist	1	M2-4_14
Bifidobacterium mizhiense	0.001	0.629	0.262	0.009	36	specialist (strain level)	0.637866	M6-3_11
Bifidobacterium SGB-4_1	-	-	0.09	0.14	24	specialist	1	D1-5_45
Bifidobacterium SGB-5_1	-	-	0.154	0.042	31	generalist	0.950851	D5-5_22
Bifidobacterium SGB-5_2	-	-	0.001	1	29	specialist	1	D2-2_9
Bifidobacterium SGB-6_3	-	-	-	-	23	specialist	1	A1-3_6
Bifidobacterium SGB-6_4	0.944	-0.296	0.097	0.274	33	generalist	0.713701	F3-3_5
Bifidobacterium SGB-6_8	0.008	0.586	0.004	0.409	27	specialist (strain level)	0.395067	F9-5_11
Bifidobacterium SGB-6_9	0.001	0.841	0.001	0.637	44	specialist (strain level)	0.446443	C3-5_1
Bifidobacterium SGB-7_1	-	-	-	-	13	specialist	1	M2-5_13
Bifidobacterium SGB-8_2	0.104	0.257	0.251	0.109	44	generalist	0.729494	D3-5_2
Bifidobacterium sp000499285	0.093	0.098	0.85	-0.047	25	generalist	0.921511	M7-3_12
Bifidobacterium sp945269915	0.028	0.63	0.038	0.531	23	specialist (strain level)	0.504832	C3-1_1
Bombilactobacillus mellifer-22_1	0.001	0.521	0.801	-0.026	67	specialist (strain level)	0.22154	C9-4_3
Bombilactobacillus mellifer-22_2	0.001	0.675	0.016	0.144	39	specialist (strain level)	0.186183	D7-3_7
Bombilactobacillus mellifer	0.271	0.064	0.43	0.008	79	generalist	0.163085	C4-3_6
Bombilactobacillus mellis-36_2	0.003	0.404	0.397	0.01	122	specialist (strain level)	0.126149	C3-1_14
Bombilactobacillus mellis	0.001	0.932	0.001	0.193	128	specialist (strain level)	0.0961134	A5-2_10
Bombilactobacillus SGB-35_1	-	-	0.398	0.065	15	specialist	1	D3-4_4
CALYQJ01 SGB-38_1	-	-	-	-	24	specialist	1	D8-1_24
CALYQJ01 sp945285405	0.372	0.102	0.595	-0.028	43	generalist	0.631042	C5-2_10
CALYQQ01 SGB-104_1	-	-	0.618	0.07	8	specialist	1	D7-3_15
CALYQQ01 SGB-105_1	-	-	0.1	0.173	5	specialist	1	D8-5_9
CALYQQ01 SGB-105_2	-	-	0.773	-0.391	16	specialist	1	D9-1_1
Commensalibacter sp003202795	-	-	0.001	0.29	21	specialist	1	M1-2_19
Commensalibacter sp945266285	-	-	0.001	0.028	29	specialist	0.973256	D7-3_5
Dysgonomonas SGB-17_1	-	-	0.001	0.964	15	specialist	0.968067	D1-5_6
Dysgonomonas SGB-17_2	-	-	0.585	-0.832	9	specialist	1	D4-4_29
Dysgonomonas SGB-18_1	-	-	0.1	0.979	5	specialist	1	D2-5_14
Dysgonomonas SGB-20_1	-	-	0.318	-0.042	7	specialist	1	D2-3_8
Dysgonomonas sp945273835	0.035	0.411	0.005	0.533	9	generalist	0.821504	C1-2_18
Dysgonomonas sp945292135	-	-	0.297	0.167	17	specialist	1	D3-4_25
Enterobacter hormaechei_A	0.712	-0.916	-	-	14	generalist	0.465526	A5-5_3
Entomomonas sp945283395	0.979	-0.078	0.054	0.23	31	generalist	0.941318	D9-2_26
Frischella japonica	0.382	-0.009	0.363	-0.009	8	generalist	0.50745	C1-4_9
Frischella perrara	-	-	0.388	-0.18	24	specialist	1	M3-2_11
Frischella SGB-92_1	-	-	0.001	0.221	30	specialist	1	D9-1_27
Gilliamella apicola_E	0.313	0.017	0.001	0.516	44	generalist	0.559683	C5-1_18
Gilliamella apicola_F	0.045	0.098	0.001	0.58	43	specialist (strain level)	0.424401	A6-5_5
Gilliamella apicola_I	-	-	0.002	0.832	17	generalist	0.770815	C6-2_8
Gilliamella apicola_J	-	-	0.499	0.181	26	specialist	1	D1-1_1
Gilliamella apicola_L	-	-	0.089	0.385	28	specialist	1	D8-1_33
Gilliamella apicola_N	-	-	0.001	0.986	19	specialist	1	M6-3_10
Gilliamella apicola_Q	-	-	0.003	0.862	12	specialist	1	M1-5_10
Gilliamella apicola	-	-	0.005	0.292	13	specialist	1	M1-3_5
Gilliamella apis_A	-	-	0.382	-0.386	16	specialist	1	M5-5_6
Gilliamella apis	-	-	0.001	0.454	18	specialist	1	M5-3_22
Gilliamella SGB-78_2	-	-	0.001	0.694	28	specialist	1	D6-1_6
Gilliamella SGB-79_1	-	-	-	-	23	specialist	1	D9-4_23
Gilliamella SGB-82_1	-	-	0.196	-0.105	20	specialist	1	D8-3_13
Gilliamella SGB-83_1	-	-	0.315	0.053	30	specialist	1	D4-2_24
Gilliamella sp019469185	0.051	0.217	0.032	0.217	19	generalist	0.597061	D1-3_26
Gilliamella sp019469205	0.414	-0.311	0.511	-0.481	8	generalist	0.521151	C2-3_10
Gilliamella sp945271295	-	-	-	-	8	specialist	0.864579	D9-1_18
Klebsiella pneumoniae	0.119	1	0.921	1	7	generalist	0.3698	C7-3_14
Lactobacillus apis	-	-	0.001	0.252	31	specialist	1	M1-2_14
Lactobacillus helsingborgensis	-	-	0.001	0.986	28	specialist	0.938189	M3-5_15
Lactobacillus huangpiensis	0.042	0.128	0.325	0.019	30	specialist (strain level)	0.934194	M4-4_24
Lactobacillus kimbladii_A	-	-	0.268	0.09	22	specialist	1	M1-4_4
Lactobacillus laiwuensis	0.01	0.544	0.41	-0.009	31	specialist (strain level)	0.670888	F8-5_2
Lactobacillus melliventris	0.132	0.199	0.792	-0.061	48	generalist	0.600348	M3-2_18
Lactobacillus panisapium	0.001	0.863	0.001	0.869	81	specialist (strain level)	0.277111	C4-3_8
Lactobacillus SGB-28_1	-	-	0.1	0.163	31	specialist	1	D6-1_18
Lactobacillus SGB-29_1	-	-	0.287	0.022	33	specialist	1	D6-4_30
Lactobacillus SGB-29_2	-	-	0.001	0.694	30	specialist	1	D8-3_10
Lactobacillus SGB-31_1	-	-	0.114	0.069	38	specialist	1	D6-2_37
Lactobacillus SGB-32_1	-	-	0.001	0.848	32	specialist	1	D6-1_19
Lactobacillus SGB-33_1	0.109	0.032	-	-	47	generalist	0.669193	A2-2_5
Lactobacillus SGB-34_1	0.001	0.997	0.001	0.997	44	specialist (strain level)	0.761418	F7-1_2
Lactobacillus sp016100975	-	-	0.81	-0.251	28	specialist	1	M6-3_9
Lactobacillus sp945290125	0.001	0.598	0.008	0.079	40	specialist (strain level)	0.239968	C2-3_3
Parolsenella SGB-60_1	-	-	0.152	0.165	20	specialist	1	D2-1_9
Pectinatus SGB-54_1	0.002	0.116	0.001	0.307	33	specialist (strain level)	0.837658	D2-5_3
Pluralibacter SGB-98_1	-	-	-	-	9	specialist	1	M3-2_13
Saezia SGB-47_1	-	-	0.056	0.09	9	specialist	1	D9-2_8
Saezia SGB-49_1	-	-	0.567	-0.014	29	specialist	1	D1-4_34
Snodgrassella alvi_E	0.086	0.577	0.089	0.462	54	generalist	0.555728	C2-1_16
Snodgrassella alvi_G	-	-	0.524	-0.456	14	specialist	1	M7-4_22
Snodgrassella alvi	-	-	0.001	0.149	30	specialist	1	M4-2_8
Snodgrassella sp945267035	-	-	0.696	-0.484	42	generalist	0.978621	C3-3_12
WRHT01 SGB-1_1	-	-	-	-	5	specialist	1	D1-2_4
