## Supplementary Data 5 for "Symbiont loss and gain, rather than co-diversification shapes honeybee gut microbiota diversity and function"

### Sheet: Data S5
Supplementary Data 5: All nodes in original trees identified by hommola test as significant (p < 0.05)
		r	p	Tip counts on symbiont tree (sym_tips_count)	Tip counts on host tree (host_tips_count)	host_tip_span	host_depth	sym_depth	species_list
		0.955592	0.003	9	3	5	2312	0.0228928	Bifidobacterium_SGB-8_2
		0.949618	0.003	26	3	5	2312	0.387089	Commensalibacter_SGB-13_0 Commensalibacter_sp._ESL0379 'Commensalibacter_SGB-12_0 'Commensalibacter_sp._ESL0382 'Commensalibacter_sp003202795
		0.938489	0.001	27	3	3	1594	0.232749	Dysgonomonas_SGB-20_1 Dysgonomonas_sp945273835
		0.91582	0.001	22	4	5	2312	0.342222	Bartonella_A_sp945285915 Bartonella_A_SGB-70_1 'Bartonella_A_SGB-69_1
		0.872865	0.001	55	4	5	2312	0.910362	Commensalibacter_SGB-13_0 Commensalibacter_sp._ESL0379 'Commensalibacter_SGB-12_0 'Commensalibacter_sp._ESL0382 'Commensalibacter_sp945266285 'Commensalibacter_sp003202795
		0.872865	0.001	57	4	5	2312	0.910362
		0.845779	0.001	39	3	5	2312	0.0172613	Bombilactobacillus_mellis Bombilactobacillus_mellis-36_2
		0.840503	0.001	7	3	5	2312	0.00707231	Bombilactobacillus_mellis
		0.822156	0.001	40	4	5	2312	0.335883	Frischella_japonica Frischella_perrara_PEB0191 'Frischella_SGB-94_1 'Frischella_perrara 'Frischella_perrara_ESL0167
		0.806153	0.001	11	3	5	2312	0.0228928	Bifidobacterium_SGB-8_2
		0.792206	0.001	47	3	5	2312	0.115264	Bifidobacterium_asteroides_I Bifidobacterium_SGB-6_3 'Bifidobacterium_SGB-6_4
		0.770034	0.001	10	3	5	2312	0.0708158	Lactobacillus_laiwuensis Lactobacillus_kimbladii_A 'Lactobacillus_sp016100975
		0.745498	0.001	54	4	5	2312	0.115264	Bifidobacterium_asteroides_Bin7 Bifidobacterium_asteroides_A 'Bifidobacterium_SGB-6_4 'Bifidobacterium_asteroides_I 'Bifidobacterium_sp000499285 'Bifidobacterium_choladohabitans 'Bifidobacterium_SGB-6_3
		0.740876	0.001	10	4	5	2312	0.0585179	Bifidobacterium_SGB-6_9 Bifidobacterium_mizhiense 'Bifidobacterium_SGB-6_8
		0.73308	0.001	13	3	5	2312	0.0228928	Bifidobacterium_SGB-8_2
		0.715572	0.001	14	3	5	2312	0.0228928	Bifidobacterium_SGB-8_2
		0.701789	0.001	32	3	5	2312	0.0228928	Bifidobacterium_SGB-8_2
		0.686072	0.001	108	3	5	2312	0.726897	Gilliamella_sp019469185 Gilliamella_SGB-76_1 'Gilliamella_SGB-79_1 'Gilliamella_apicola_K 'Gilliamella_apicola_J 'Gilliamella_SGB-82_1 'Gilliamella_apicola_L 'Gilliamella_SGB-78_2 'Gilliamella_SGB-83_1 'Gilliamella_sp945271295 'Gilliamella_apicola_I
		0.684983	0.001	74	4	5	2312	0.491572	Frischella_japonica Frischella_perrara_PEB0191 'Frischella_SGB-92_1 'Frischella_SGB-94_1 'Frischella_perrara 'Frischella_perrara_ESL0167
		0.684983	0.001	77	4	5	2312	0.902905
		0.684983	0.001	75	4	5	2312	0.589683	Frischella_japonica Frischella_perrara_PEB0191 'Frischella_SGB-92_1 'Frischella_SGB-94_1 'Frischella_perrara 'Orbus_hercynius_DSM_22228 'Frischella_perrara_ESL0167
		0.680186	0.001	21	3	5	2312	0.0228928	Bifidobacterium_SGB-8_2
		0.678358	0.001	26	3	5	2312	0.0228928	Bifidobacterium_SGB-8_2
		0.676462	0.001	19	3	5	2312	0.0265915	Lactobacillus_melliventris
		0.67365	0.001	25	3	5	2312	0.0228928	Bifidobacterium_SGB-8_2
		0.673627	0.001	20	3	5	2312	0.0250844	Lactobacillus_panisapium
		0.66758	0.001	19	3	5	2312	0.0228928	Bifidobacterium_SGB-8_2
		0.646036	0.001	69	4	5	2312	0.0885309	Bifidobacterium_SGB-8_2 Bifidobacterium_sp945269915
		0.627774	0.001	38	3	5	2312	0.0263706	Bifidobacterium_SGB-8_2
		0.622835	0.001	58	3	5	2312	0.022864	Bombilactobacillus_mellis Bombilactobacillus_mellis_Hon2
		0.619055	0.001	59	3	5	2312	0.022864	Bombilactobacillus_mellis Bombilactobacillus_mellis_Hon2
		0.602124	0.005	12	4	5	2312	0.0349945	Bifidobacterium_polysaccharolyticum
		0.596178	0.001	12	4	5	2312	0.0585179	Bifidobacterium_SGB-6_9 Bifidobacterium_mizhiense 'Bifidobacterium_SGB-6_8
		0.591885	0.001	46	3	5	2312	0.0286127	Bifidobacterium_SGB-8_2
		0.5893	0.001	45	3	5	2312	0.0286127	Bifidobacterium_SGB-8_2
		0.584613	0.001	44	3	5	2312	0.0286127	Bifidobacterium_SGB-8_2
		0.577503	0.001	15	3	5	2312	0.0250844	Lactobacillus_panisapium
		0.549984	0.001	118	5	5	2312	0.0301601	Bombilactobacillus_mellis_Hon2 Bombilactobacillus_mellis 'Bombilactobacillus_mellis-36_2
		0.544218	0.001	83	5	5	2312	0.256795	Bifidobacterium_SGB-7_1 Bifidobacterium_indicum 'Bifidobacterium_SGB-8_2 'Bifidobacterium_sp945269915
		0.510694	0.001	72	3	5	2312	0.0230154	Bombilactobacillus_mellis Bombilactobacillus_mellis_Hon2
		0.498625	0.001	75	3	5	2312	0.0230154	Bombilactobacillus_mellis Bombilactobacillus_mellis_Hon2
		0.496568	0.001	93	5	5	2312	0.0754956	Lactobacillus_panisapium Lactobacillus_SGB-32_1
		0.495231	0.001	23	3	5	2312	0.0265915	Lactobacillus_melliventris
		0.493776	0.003	13	3	5	2312	0.0101827	Bombilactobacillus_mellis
		0.491648	0.001	79	3	5	2312	0.0230154	Bombilactobacillus_mellis Bombilactobacillus_mellis_Hon2
		0.485583	0.001	141	5	5	2312	0.233015	Lactobacillus_panisapium Lactobacillus_SGB-32_1 'Lactobacillus_SGB-34_1 'Lactobacillus_SGB-33_1
		0.481004	0.001	129	5	5	2312	0.041272	Bombilactobacillus_mellis_Hon2 Bombilactobacillus_mellis 'Bombilactobacillus_mellis-36_2
		0.479606	0.001	157	5	5	2312	0.402051	Lactobacillus_apis Lactobacillus_SGB-34_1 'Lactobacillus_panisapium 'Lactobacillus_SGB-32_1 'Lactobacillus_SGB-33_1
		0.479402	0.001	70	4	5	2312	0.129777	Bifidobacterium_asteroides_Bin7 Bifidobacterium_polysaccharolyticum 'Bifidobacterium_asteroides_A 'Bifidobacterium_SGB-6_4 'Bifidobacterium_asteroides_I 'Bifidobacterium_sp000499285 'Bifidobacterium_choladohabitans 'Bifidobacterium_SGB-6_3
		0.467189	0.003	15	4	5	2312	0.0426738	Bifidobacterium_polysaccharolyticum
		0.458281	0.001	16	3	5	2312	0.00617481	Bombilactobacillus_mellifer-22_1 Bombilactobacillus_mellifer
		0.444555	0.001	28	4	5	2312	0.0142522	Bombilactobacillus_mellifer
		0.393006	0.009	18	4	5	2312	0.012466	Bombilactobacillus_mellifer
		0.380661	0.001	33	4	5	2312	0.0142522	Bombilactobacillus_mellifer
		0.366265	0.001	60	5	5	2312	0.361041	Gilliamella_apicola_N Gilliamella_apicola_F 'Gilliamella_apicola 'Gilliamella_SGB-86_0
		0.352534	0.001	60	5	5	2312	0.240049	Gilliamella_apis_A Gilliamella_apicola_Q 'Gilliamella_apicola_E 'Gilliamella_apis
		0.351282	0.004	16	4	5	2312	0.0528608	Bifidobacterium_polysaccharolyticum
		0.347763	0.001	243	5	5	2312	0.782501
		0.347763	0.001	238	5	5	2312	0.782501	Gilliamella_SGB-76_1 Gilliamella_apis_A 'Gilliamella_sp_ESL0254 'Gilliamella_apicola_E 'Gilliamella_bombicola_R-53248 'Gilliamella_apicola 'Gilliamella_apicola_K 'Gilliamella_SGB-82_1 'Gilliamella_SGB-78_2 'Gilliamella_apis 'Gilliamella_sp945271295 'Gilliamella_apicola_Q 'Gilliamella_sp019469185 'Gilliamella_sp019469205 'Gilliamella_sp_ESL0250 'Gilliamella_apicola_N 'Gilliamella_apicola_J 'Gillia…
		0.347763	0.001	235	5	5	2312	0.782501	Gilliamella_SGB-76_1 Gilliamella_apis_A 'Gilliamella_apicola_E 'Gilliamella_apicola 'Gilliamella_apicola_K 'Gilliamella_SGB-82_1 'Gilliamella_SGB-78_2 'Gilliamella_apis 'Gilliamella_sp945271295 'Gilliamella_apicola_Q 'Gilliamella_sp019469185 'Gilliamella_sp019469205 'Gilliamella_apicola_N 'Gilliamella_apicola_J 'Gilliamella_apicola_L 'Gilliamella_SGB-83_1 'Gilliamella_apicola_I 'Gilliamella_SGB-7…
		0.346274	0.001	187	5	5	2312	0.402051	Lactobacillus_apis Lactobacillus_SGB-31_1 'Lactobacillus_SGB-34_1 'Lactobacillus_panisapium 'Lactobacillus_SGB-32_1 'Lactobacillus_SGB-33_1
		0.345031	0.005	15	4	5	2312	0.00984249	Bartonella_A_apis
		0.344681	0.003	14	4	5	2312	0.00984249	Bartonella_A_apis
		0.341233	0.005	18	3	5	2312	0.00617481	Bombilactobacillus_mellifer-22_1 Bombilactobacillus_mellifer
		0.341094	0.001	23	4	5	2312	0.00921039	Bombilactobacillus_mellifer-22_1 Bombilactobacillus_mellifer
		0.339892	0.008	16	3	5	2312	0.286438	Frischella_japonica Frischella_SGB-94_1
		0.328986	0.003	17	3	5	2312	0.00617481	Bombilactobacillus_mellifer-22_1 Bombilactobacillus_mellifer
		0.327406	0.004	13	4	5	2312	0.00984249	Bartonella_A_apis
		0.318661	0.003	29	3	5	2312	0.0265915	Lactobacillus_melliventris
		0.318553	0.001	88	4	5	2312	0.138157	Bifidobacterium_asteroides_Bin7 Bifidobacterium_polysaccharolyticum 'Bifidobacterium_asteroides_A 'Bifidobacterium_choladohabitans 'Bifidobacterium_SGB-6_4 'Bifidobacterium_asteroides_I 'Bifidobacterium_asteroides_Bin2 'Bifidobacterium_sp000499285 'Bifidobacterium_SGB-6_9 'Bifidobacterium_mizhiense 'Bifidobacterium_SGB-6_8 'Bifidobacterium_SGB-6_3 'Bifidobacterium_apousia
		0.311776	0.001	206	5	5	2312	0.69067	Bifidobacterium_SGB-8_2 Bifidobacterium_SGB-4_2 'Bifidobacterium_SGB-7_1 'Bifidobacterium_asteroides_I 'Bifidobacterium_choladohabitans 'Bifidobacterium_SGB-6_8 'Bifidobacterium_asteroides_A 'Bifidobacterium_SGB-6_4 'Bifidobacterium_apousia 'Bifidobacterium_indicum 'Bifidobacterium_asteroides_Bin2 'Bifidobacterium_SGB-6_9 'Bifidobacterium_mizhiense 'Bifidobacterium_SGB-6_3 'Bifidobacterium_SGB-4_…
		0.307926	0.001	42	3	3	1594	0.386818	Dysgonomonas_SGB-20_1 Dysgonomonas_sp945273835 'Dysgonomonas_SGB-18_1
		0.293306	0.004	12	4	5	2312	0.00984249	Bartonella_A_apis
		0.279368	0.001	339	5	5	2312	1.82146	Lactobacillus_SGB-34_1 Lactobacillus_panisapium 'Lactobacillus_SGB-28_1 'Lactobacillus_helsingborgensis 'Lactobacillus_huangpiensis 'Lactobacillus_sp016100975 'Lactobacillus_sp945290125 'Lactobacillus_kimbladii_A 'Lactobacillus_SGB-29_1 'Lactobacillus_SGB-23_1 'Lactobacillus_SGB-32_1 'Lactobacillus_SGB-33_1 'Lactobacillus_apis 'Lactobacillus_SGB-29_2 'Lactobacillus_SGB-31_1 'Lactobacillus_SGB-30_…
		0.279368	0.001	338	5	5	2312	0.575469	Lactobacillus_apis Lactobacillus_SGB-29_2 'Lactobacillus_sp945290125 'Lactobacillus_SGB-31_1 'Lactobacillus_SGB-30_0 'Lactobacillus_kimbladii_A 'Lactobacillus_SGB-34_1 'Lactobacillus_panisapium 'Lactobacillus_SGB-29_1 'Lactobacillus_SGB-28_1 'Lactobacillus_SGB-23_1 'Lactobacillus_melliventris 'Lactobacillus_helsingborgensis 'Lactobacillus_huangpiensis 'Lactobacillus_laiwuensis 'Lactobacillus_SGB-…
		0.279368	0.001	341	5	5	2312	1.82146
		0.278514	0.001	55	4	5	2312	0.0625748	Lactobacillus_sp945290125 Lactobacillus_melliventris
		0.277165	0.004	16	4	5	2312	0.0102346	Bartonella_A_apis
		0.261911	0.003	27	5	5	2312	0.0982364	Bartonella_A_SGB-66_1 Bartonella_A_SGB-65_1 'Bartonella_A_sp945277285
		0.260651	0.008	46	4	5	2312	0.0266725	Lactobacillus_panisapium
		0.244868	0.006	19	3	5	2312	0.00617481	Bombilactobacillus_mellifer-22_1 Bombilactobacillus_mellifer
		0.24432	0.001	247	5	5	2312	0.474366	Lactobacillus_apis Lactobacillus_SGB-29_2 'Lactobacillus_SGB-31_1 'Lactobacillus_SGB-30_0 'Lactobacillus_SGB-34_1 'Lactobacillus_panisapium 'Lactobacillus_SGB-29_1 'Lactobacillus_SGB-28_1 'Lactobacillus_SGB-32_1 'Lactobacillus_SGB-33_1
		0.243812	0.001	57	4	5	2312	0.0266725	Lactobacillus_panisapium
		0.238075	0.005	56	4	5	2312	0.0266725	Lactobacillus_panisapium
		0.232675	0.003	28	4	5	2312	0.00921039	Bombilactobacillus_mellifer-22_1 Bombilactobacillus_mellifer
		0.230522	0.003	58	4	5	2312	0.0266725	Lactobacillus_panisapium
		0.22867	0.003	36	5	5	2312	0.128221	Bartonella_A_SGB-66_1 Bartonella_A_SGB-66_2 'Bartonella_A_SGB-65_1 'Bartonella_A_sp945277285
		0.226813	0.001	65	5	5	2312	0.279666	Bartonella_A_SGB-62_2 Bartonella_A_SGB-66_2 'Bartonella_A_sp945277285 'Bartonella_apis_BBC0178 'Bartonella_A_sp016100455 'Bartonella_A_SGB-65_1 'Bartonella_A_sp016102285 'Bartonella_A_SGB-66_1 'Bartonella_A_apis
		0.192882	0.001	244	5	5	2312	1.33351	Bifidobacterium_SGB-8_2 Bifidobacterium_SGB-4_2 'Bifidobacterium_SGB-7_1 'Bifidobacterium_asteroides_I 'Bifidobacterium_SGB-5_1 'Bifidobacterium_choladohabitans 'Bifidobacterium_SGB-6_8 'Bifidobacterium_SGB-61_0 'Bifidobacterium_asteroides_A 'Bifidobacterium_SGB-6_4 'Bifidobacterium_apousia 'Bifidobacterium_SGB-5_2 'Bifidobacterium_indicum 'Bifidobacterium_asteroides_Bin2 'Bifidobacterium_SGB-6_9…
		0.192882	0.001	245	5	5	2312	1.33351	Bifidobacterium_SGB-8_2 Bifidobacterium_SGB-4_2 'Bifidobacterium_SGB-7_1 'Bifidobacterium_asteroides_I 'Bifidobacterium_SGB-5_1 'Bifidobacterium_choladohabitans 'Bifidobacterium_SGB-6_8 'Bifidobacterium_SGB-61_0 'Bifidobacterium_asteroides_A 'Bifidobacterium_SGB-6_4 'Bifidobacterium_bifidum_85B 'Bifidobacterium_apousia 'Bifidobacterium_SGB-5_2 'Bifidobacterium_indicum 'Bifidobacterium_asteroides_…
		0.192882	0.001	247	5	5	2312	1.33351
		0.191388	0.001	67	5	5	2312	0.345862	Bartonella_A_SGB-62_2 Bartonella_A_SGB-66_2 'Bartonella_A_sp945277285 'Bartonella_A_SGB-67_0 'Bartonella_apis_BBC0178 'Bartonella_A_sp016100455 'Bartonella_A_SGB-65_1 'Bartonella_A_sp016102285 'Bartonella_A_SGB-68_0 'Bartonella_A_SGB-66_1 'Bartonella_A_apis
		0.186275	0.002	20	3	5	2312	0.00617481	Bombilactobacillus_mellifer-22_1 Bombilactobacillus_mellifer
		0.184821	0.001	243	5	5	2312	0.787468	Bifidobacterium_SGB-8_2 Bifidobacterium_SGB-4_2 'Bifidobacterium_SGB-7_1 'Bifidobacterium_asteroides_I 'Bifidobacterium_SGB-5_1 'Bifidobacterium_choladohabitans 'Bifidobacterium_SGB-6_8 'Bifidobacterium_asteroides_A 'Bifidobacterium_SGB-6_4 'Bifidobacterium_apousia 'Bifidobacterium_SGB-5_2 'Bifidobacterium_indicum 'Bifidobacterium_asteroides_Bin2 'Bifidobacterium_SGB-6_9 'Bifidobacterium_mizhiens…
		0.171865	0.002	76	5	5	2312	0.0518944	Bombilactobacillus_mellifer Bombilactobacillus_SGB-22_3 'Bombilactobacillus_mellifer-22_2
		0.164427	0.001	143	5	5	2312	0.117376	Bombilactobacillus_mellis_Hon2 Bombilactobacillus_SGB-35_1 'Bombilactobacillus_mellis 'Bombilactobacillus_mellis-36_2
		0.164427	0.001	144	5	5	2312	0.31452	Bombilactobacillus_bombi_BI-2.5 Bombilactobacillus_SGB-35_1 'Bombilactobacillus_mellis_Hon2 'Bombilactobacillus_mellis-36_2 'Bombilactobacillus_mellis
		0.160114	0.002	73	5	5	2312	0.0518944	Bombilactobacillus_mellifer Bombilactobacillus_SGB-22_3 'Bombilactobacillus_mellifer-22_2
		0.137125	0.001	118	5	5	2312	0.497653	Bifidobacterium_SGB-4_1 Bifidobacterium_SGB-8_2 'Bifidobacterium_SGB-4_2 'Bifidobacterium_indicum 'Bifidobacterium_SGB-7_1 'Bifidobacterium_sp945269915
		0.133565	0.001	127	5	5	2312	0.50037	Gilliamella_apicola_Q Gilliamella_apicola_E 'Gilliamella_sp019469205 'Gilliamella_apis_A 'Gilliamella_apicola 'Gilliamella_apicola_N 'Gilliamella_apicola_F 'Gilliamella_apis 'Gilliamella_SGB-86_0
		0.112739	0.001	104	5	5	2312	0.0518944	Bombilactobacillus_mellifer-22_1 Bombilactobacillus_mellifer 'Bombilactobacillus_SGB-22_3 'Bombilactobacillus_mellifer-22_2
		0.112739	0.002	105	5	5	2312	0.0518944	Bombilactobacillus_mellifer-22_1 Bombilactobacillus_mellifer 'Bombilactobacillus_mellifer-22_2 'Bombilactobacillus_SGB-22_3 'Bombilactobacillus_mellifer_Bin4
		0.0942186	0.004	66	3	3	1594	0.771638	Dysgonomonas_sp945273835 Dysgonomonas_SGB-17_2 'Dysgonomonas_SGB-18_1 'Dysgonomonas_SGB-20_1 'Dysgonomonas_SGB-17_1
