## Supplementary Data 6 for "Symbiont loss and gain, rather than co-diversification shapes honeybee gut microbiota diversity and function"

### Sheet: Data S6
Supplementary Data 6: Number of nodes tested and found significant under various thresholds
		Number of nodes				r>0, p<0.05 (relaxed)			r>0.75, p<0.05 (medium)			r>0.75, p<0.01 (strict)
	clade	Total nodes in tree	nodes skipped (<7 MAGs or <3 hosts to compare in clade)	Nodes tested	host-specific nodes	# significant	Median # significant (in permutations with shuffled node labels)	SD # significant (in permutations with shuffled node labels)	# significant	Median # significant (in permutations with shuffled node labels)	SD # significant (in permutations with shuffled node labels)	# significant	Median # significant (in permutations with shuffled node labels)	SD # significant (in permutations with shuffled node labels)
	Bartonella_A	182	157	25	44	16	9	2.9808723555362113	1	1	0	1	1	0
	Commensalibacter	112	109	3	43	3	3	0	3	3	0.5881326381013045	3	3	0.5723635208501674
	Lactobacillus	680	641	39	246	24	22	1.9192706948213427	1	0	0.375633	2	0	0.5450688029964659
	Frischella	152	144	8	65	7	6	0.7383088784512889	1	1	0.21794494717703375	2	1	0.5635601121442149
	Gilliamella	484	453	31	158	12	11	0.9787236586493658	0	0	0	0	0	0
	Snodgrassella	274	260	14	100	5	5	0.895489	2	2	0	2	2	0
	Dysgonomonas	260	255	5	93	3	3	0	1	1	0.3	1	1	0.3
	Bombilactobacillus	504	471	33	162	29	24	3.321129325997408	2	1	0.6489221833163049	2	1	0.6581033353509157
	Bifidobacterium	492	458	34	185	33	33	0.8397023282092292	3	4	1.6475436261295178	3	4	1.6448708155961673
